# A conserved gene regulatory network controls root epidermal cell patterning in superrosid species

**DOI:** 10.1101/2023.02.20.529245

**Authors:** Yan Zhu, John Schiefelbein

## Abstract

- In superrosid species, root epidermal cells differentiate into root hair cells and non-hair cells. In some superrosids, the root hair cells and non-hair cells are distributed randomly (Type I pattern) and in others, they are arranged in a position-dependent manner (Type III pattern). The model plant Arabidopsis (*Arabidopsis thaliana*) adopts the Type III pattern, and the gene regulatory network (GRN) that controls this pattern has been defined. However, it is unclear whether the Type III pattern in other species is controlled by a similar GRN as in Arabidopsis, and it is not known how the different patterns evolved.
- In this study, we analyzed superrosid species *Rhodiola rosea*, *Boehmeria nivea,* and *Cucumis sativus* for their root epidermal cell patterns. Combining phylogenetics, transcriptomics, and cross-species complementation, we analyzed homologs of the Arabidopsis patterning genes from these species.
- We identified *R.rosea* and *B.nivea* as Type III species and *C.sativus* as Type I species. We discovered substantial similarities in structure, expression, and function of Arabidopsis patterning gene homologs in *R.rosea* and *B.nivea*, and major changes in *C.sativus*.
- We propose that in superrosids, diverse Type III species inherited the patterning GRN from a common ancestor, whereas Type I species arose by mutations in multiple lineages.
