## Supplementary Dataset 1 for "A conserved gene regulatory network controls root epidermal cell patterning in superrosid species"

### Sheet: Sheet1
Dataset 1. Raw data from root hair counting assay.
Number	Name	Description
Table 1	Summary of transgenic lines	Information of the isolated transgenic lines.
Table 2	RHD6 Homologs	Root hair counting results for lines expressing RHD6 homologs
Table 3	GL2 homologs	Root hair counting results for lines expressing GL2 homologs
Table 4	WER homologs	Root hair counting results for lines expressing WER homologs
Table 5	CPC homologs	Root hair counting results for lines expressing CPC homologs

### Sheet: Summary of transgenic lines
Transgene	genetic background
ProAtRHD6:GFP-AtRHD6	rhd6-1	19 Hygromycin resistant T1 seedlings were identified. Among the 19 resulting T2 populations, 6 contain seedlings with rescued root hair phentoype by eye measurement under dissection microscope. 1 T3 line potentially homozygous for single biallelic insertion (#9-3) was identified.
ProAtRHD6:GFP-RrRLB1	rhd6-1	30 Hygromycin resistant T1 seedlings were identified. Among the 30 resulting T2 populations, 11 contain seedlings with rescued root hair phentoype by eye measurement under dissection microscope. 3 T3 lines potentially homozygous for single biallelic insertion (#3-7, #7-1, #15-5) were identified.
ProAtRHD6:GFP-BnRLB	rhd6-1	12 Hygromycin resistant T1 seedlings were identified. Among the 12 resulting T2 populations, 6 contain seedlings with rescued root hair phentoype by eye measurement under dissection microscope. 3 T3 lines potentially homozygous for single biallelic insertion (#5-3, #7-2, #8-7) were identified.
ProAtGL2:GFP-AtGL2	gl2	6 Hygromycin resistant T1 seedlings were identified. Among the 6 resulting T2 populations, 5 contain seedlings with rescued root hair phentoype by eye measurement under dissection microscope. 1 T3 line potentially homozygous for single biallelic insertion (#6-1) was identified.
ProAtGL2:GFP-RrGLH1	gl2	16 Hygromycin resistant T1 seedlings were identified. Among the 16 resulting T2 populations, 9 contain seedlings with rescued root hair phentoype by eye measurement under dissection microscope. 3 T3 lines potentially homozygous single biallelic insertion (#4-8, #6-1, #12-4) were identified.
ProAtGL2:GFP-BnGLH	gl2	16 Hygromycin resistant T1 seedlings were identified. Among the 16 resulting T2 populations, 11 contain seedlings with rescued root hair phentoype by eye measurement under dissection microscope. 3 T3 lines potentially homozygous for single biallelic insertion (#11-1, #14-3, #16-3) were identified.
ProAtGL2:GFP-CsGLH1	gl2	12 Hygromycin resistant T1 seedlings were identified. Among the 12 resulting T2 populations, 2 (#4 and #11) contain seedlings with rescued root hair phentoype by eye measurement under dissection microscope. 1 T3 line potentially homozygous for single biallelic insertion (#12-9), and 1 hetezygous T4 population potentially with 2 independent insertions (#11-7-2) were identified.
ProAtWER:AtWER-GFP	wer-1 ProAtGL2:GUS	4 Hygromycin resistant T1 seedlings were identified. Among the 4 resulting T2 populations, 4 contain seedlings with rescued root hair phentoype by eye measurement under dissection microscope. 1 T3 line potentially homozygous for single biallelic insertion (#2-4) was identified.
ProAtWER:RrWRL1-GFP	wer-1 ProAtGL2:GUS	16 Hygromycin resistant T1 seedlings were identified. Among the 16 resulting T2 populations, 16 contain seedlings with rescued root hair phentoype by eye measurement under dissection microscope. 3 T3 lines potentially homozygous for single biallelic insertion (#3-7, #9-7, #14-8) were identified.
ProAtWER:RrWRL2-GFP	wer-1 ProAtGL2:GUS	6 Hygromycin resistant T1 seedlings were identified. Among the 6 resulting T2 populations, 6 contain seedlings with rescued root hair phentoype by eye measurement under dissection microscope. 3 T3 lines potentially homozygous for single biallelic insertion (#3-5, #4-3, #5-3) were identified.
ProAtWER:RrWRL4-GFP	wer-1 ProAtGL2:GUS	8 Hygromycin resistant T1 seedlings were identified. Among the 8 resulting T2 populations, 7 contain seedlings with rescued root hair phentoype by eye measurement under dissection microscope. 3 T3 lines potentially homozygous for single biallelic insertion (#2-6, #5-6, #8-5) were identified.
ProAtWER:BnWRL1-GFP	wer-1 ProAtGL2:GUS	27 Hygromycin resistant T1 seedlings were identified. Among the 27 resulting T2 populations, 27 contain seedlings with rescued root hair phentoype by eye measurement under dissection microscope. 3 T3 lines potentially homozygous for single biallelic insertion (#5-2, #6-6, #13-2) were identified.
ProAtWER:BnWRL2-GFP	wer-1 ProAtGL2:GUS	10 Hygromycin resistant T1 seedlings were identified. Among the 10 resulting T2 populations, 9 contain seedlings with rescued root hair phentoype by eye measurement under dissection microscope. 3 T3 lines potentially homozygous for single biallelic insertion (#5-3, #7-3, #8-7) were identified.
ProAtCPC:AtCPC-GFP	cpc-1 ProAtGL2:GUS	16 Basta resistant T1 seedlings were identified. Among the 16 resulting T2 populations, 6 contain seedlings with rescued root hair phentoype by eye measurement under dissection microscope. 1 homozygous T3 line potentially homozygous for single biallelic insertion (#15-2) was identified.
ProAtCPC:RrCPL1-GFP	cpc-1 ProAtGL2:GUS	16 Basta resistant T1 seedlings were identified. Among the 16 resulting T2 populations, 8 contain seedlings with rescued root hair phentoype by eye measurement under dissection microscope. 3 homozygous T3 lines potentially homozygous for single biallelic insertion (#1-7, #9-5, #14-4) were identified.
ProAtCPC:BnCPL1-GFP	cpc-1 ProAtGL2:GUS	16 Basta resistant T1 seedlings were identified. Among the 16 resulting T2 populations, 8 contain seedlings with rescued root hair phentoype by eye measurement under dissection microscope. 3 homozygous T3 lines potentially homozygous for single biallelic insertion (#1-7, #9-5, #14-4) were identified.
ProAtCPC:BnCPL2-GFP	cpc-1 ProAtGL2:GUS	9 Basta resistant T1 seedlings were identified. Among the 9 resulting T2 populations, 4 contain seedlings with rescued root hair phentoype by eye measurement under dissection microscope. 1 homozygous T3 line potentially homozygous for single biallelic insertion (#7-4) was identified.
ProAtCPC:BnCPL4-GFP	cpc-1 ProAtGL2:GUS	25 Basta resistant T1 seedlings were identified. Among the 25 resulting T2 populations,20 contain seedlings with rescued root hair phentoype by eye measurement under dissection microscope. 3 homozygous T3 lines potentially homozygous for single biallelic insertion (#7-7, #19-1, #22-6) were identified.
ProAtCPC:CsCPL-GFP	cpc-1 ProAtGL2:GUS	8 Basta resistant T1 seedlings were identified. Among the 8 resulting T2 populations, 7 contain seedlings with rescued root hair phenotyope by eye measurement under dissection microscope. 1 T3 line potentially homozygous for single biallelic insertion was identified (#1-9).
ProBnGLH:SpWAk2-mCherry-HDEL	WT ProAtGL2:GUS	4 Hygromycin resistant T1 seedlings were identified. Among the 4 resulting T2 populations, 3 contain seedlings with detectable mCherry signals. 2 T3 lines potentially homozygous for single biallelic insertion were identified.
ProBnWRL1:SpWAk2-mCherry-HDEL	WT ProAtGL2:GUS	5 Hygromycin resistant T1 seedlings were identified. Among the 5 resulting T2 populations, 4 contain seedlings with detectable mCherry signals. 2 T3 lines potentially homozygous for single biallelic insertion were identified.
ProBnWRL2:SpWAk2-mCherry-HDEL	WT ProAtGL2:GUS	6 Hygromycin resistant T1 seedlings were identified. Among the 6 resulting T2 populations, 6 contain seedlings with detectable mCherry signals. 2 T3 lines potentially homozygous for single biallelic insertion were identified.
ProBnCPL1:SpWAk2-mCherry-HDEL	WT ProAtGL2:GUS	6 Hygromycin resistant T1 seedlings were identified. Among the 6 resulting T2 populations, 3 contain seedlings with detectable mCherry signals. 2 T3 lines potentially homozygous for single biallelic insertion were identified.

### Sheet: RHD6 Homologs
rhd6-1 (Figure 2)								Ws-2(WT) (Figure 2)
		N postion		H position						N postion		H position
		N cell	H cell	N cell	H cell					N cell	H cell	N cell	H cell
1	Region1	5	0	5	0			1	Region1	5	0	1	4
	Region2	5	0	5	0				Region2	3	2	0	5
2	Region1	5	0	5	0			2	Region1	5	0	0	5
	Region2	5	0	4	1				Region2	5	0	0	5
3	Region1	5	0	5	0			3	Region1	5	0	0	5
	Region2	5	0	5	0				Region2	5	0	0	5
4	Region1	5	0	5	0			4	Region1	5	0	0	5
	Region2	5	0	5	0				Region2	5	0	1	4
5	Region1	5	0	5	0			5	Region1	5	0	0	5
	Region2	5	0	5	0				Region2	5	0	0	5
6	Region1	5	0	5	0			6	Region1	5	0	0	5
	Region2	5	0	5	0				Region2	5	0	0	5
7	Region1	5	0	5	0			7	Region1	5	0	0	5
	Region2	5	0	5	0				Region2	5	0	0	5
8	Region1	5	0	5	0			8	Region1	5	0	0	5
	Region2	5	0	5	0				Region2	5	0	0	5
9	Region1	5	0	5	0			9	Region1	5	0	0	5
	Region2	5	0	5	0				Region2	5	0	0	5
10	Region1	5	0	5	0			10	Region1	5	0	0	5
	Region2	5	0	5	0				Region2	5	0	2	3
	Hair cells @ N posiiton			0					Hair cells @ N posiiton			0.02
	Hair cells @ H posiiton			0.01					Hair cells @ H posiiton			0.96
rhd6-1 ProAtRHD6:GFP-AtRHD6 (Figure 2)
		N postion		H position
T3#9-3		N cell	H cell	N cell	H cell
1	Region1	5	0	0	5
	Region2	5	0	0	5
2	Region1	5	0	0	5
	Region2	5	0	0	5
3	Region1	5	0	0	5
	Region2	5	0	0	5
4	Region1	5	0	0	5
	Region2	5	0	0	5
5	Region1	4	1	0	5
	Region2	5	0	0	5
6	Region1	5	0	0	5
	Region2	5	0	0	5
7	Region1	5	0	0	5
	Region2	5	0	0	5
8	Region1	5	0	1	4
	Region2	5	0	3	2
9	Region1	5	0	2	3
	Region2	5	0	0	5
10	Region1	5	0	0	5
	Region2	5	0	0	5
	Hair cells @ N posiiton			0.01
	Hair cells @ H posiiton			0.94
rhd6-1 ProAtRHD6:GFP-RrRLB1 (Figure 2)
		N postion		H position						N postion		H position						N postion		H position
T3#7-1		N cell	H cell	N cell	H cell			T3#3-7		N cell	H cell	N cell	H cell			T3#15-5		N cell	H cell	N cell	H cell
1	Region1	5	0	0	5			1	Region1	5	0	0	5			1	Region1	5	0	1	4
	Region2	5	0	0	5				Region2	5	0	0	5				Region2	5	0	2	3
2	Region1	5	0	0	5			2	Region1	5	0	0	5			2	Region1	5	0	0	5
	Region2	5	0	2	3				Region2	5	0	0	5				Region2	5	0	1	4
3	Region1	5	0	0	5			3	Region1	5	0	1	4			3	Region1	5	0	0	5
	Region2	5	0	0	5				Region2	5	0	3	2				Region2	5	0	0	5
4	Region1	5	0	0	5			4	Region1	5	0	1	4			4	Region1	5	0	1	4
	Region2	5	0	1	4				Region2	5	0	0	5				Region2	5	0	1	4
5	Region1	3	2	0	5			5	Region1	5	0	0	5			5	Region1	5	0	0	5
	Region2	5	0	0	5				Region2	5	0	0	5				Region2	5	0	0	5
6	Region1	5	0	0	5			6	Region1	5	0	0	5			6	Region1	5	0	1	4
	Region2	5	0	0	5				Region2	5	0	0	5				Region2	5	0	0	5
7	Region1	5	0	0	5			7	Region1	5	0	0	5			7	Region1	5	0	0	5
	Region2	5	0	0	5				Region2	5	0	0	5				Region2	5	0	0	5
8	Region1	5	0	0	5			8	Region1	5	0	0	5			8	Region1	5	0	0	5
	Region2	5	0	0	5				Region2	5	0	0	5				Region2	5	0	0	5
9	Region1	5	0	0	5			9	Region1	5	0	0	5			9	Region1	5	0	0	5
	Region2	5	0	0	5				Region2	5	0	0	5				Region2	5	0	0	5
10	Region1	5	0	0	5			10	Region1	5	0	0	5			10	Region1	5	0	0	5
	Region2	5	0	0	5				Region2	5	0	0	5				Region2	5	0	0	5
	Hair cells @ N posiiton			0.02					Hair cells @ N posiiton			0					Hair cells @ N posiiton			0
	Hair cells @ H posiiton			0.97					Hair cells @ H posiiton			0.95					Hair cells @ H posiiton			0.93
rhd6-1 ProAtRHD6:GFP-BnRLB (Figure 2)
		N postion		H position						N postion		H position						N postion		H position
T3#5-3 (Figure 2)		N cell	H cell	N cell	H cell			T3#7-2		N cell	H cell	N cell	H cell			T3#8-7		N cell	H cell	N cell	H cell
1	Region1	5	0	0	5			1	Region1	5	0	0	5			1	Region1	5	0	0	5
	Region2	5	0	0	5				Region2	5	0	0	5				Region2	5	0	0	5
2	Region1	5	0	0	5			2	Region1	5	0	0	5			2	Region1	5	0	0	5
	Region2	5	0	0	5				Region2	5	0	0	5				Region2	5	0	0	5
3	Region1	5	0	0	5			3	Region1	5	0	0	5			3	Region1	5	0	0	5
	Region2	5	0	0	5				Region2	5	0	0	5				Region2	5	0	0	5
4	Region1	4	1	0	5			4	Region1	5	0	0	5			4	Region1	5	0	0	5
	Region2	5	0	0	5				Region2	5	0	0	5				Region2	5	0	0	5
5	Region1	5	0	0	5			5	Region1	5	0	0	5			5	Region1	4	1	0	5
	Region2	5	0	0	5				Region2	5	0	0	5				Region2	5	0	0	5
6	Region1	5	0	0	5			6	Region1	5	0	0	5			6	Region1	5	0	0	5
	Region2	5	0	2	3				Region2	5	0	0	5				Region2	5	0	0	5
7	Region1	5	0	0	5			7	Region1	5	0	0	5			7	Region1	5	0	0	5
	Region2	5	0	0	5				Region2	5	0	0	5				Region2	5	0	0	5
8	Region1	5	0	0	5			8	Region1	5	0	0	5			8	Region1	4	1	0	5
	Region2	5	0	1	4				Region2	5	0	0	5				Region2	5	0	0	5
9	Region1	5	0	0	5			9	Region1	5	0	1	4			9	Region1	5	0	0	5
	Region2	5	0	0	5				Region2	5	0	0	5				Region2	5	0	0	5
10	Region1	5	0	0	5			10	Region1	5	0	0	5			10	Region1	5	0	0	5
	Region2	5	0	0	5				Region2	5	0	0	5				Region2	5	0	0	5
	Hair cells @ N posiiton			0.01					Hair cells @ N posiiton			0					Hair cells @ N posiiton			0.02
	Hair cells @ H posiiton			0.97					Hair cells @ H posiiton			0.99					Hair cells @ H posiiton			1

### Sheet: GL2 Homologs
gl2 (Figure 3)								Ler(WT) (Figure 3)
		N postion		H position						N postion		H position
		N cell	H cell	N cell	H cell					N cell	H cell	N cell	H cell
1	Region1	0	5	0	5			1	Region1	5	0	1	4
	Region2	0	5	0	5				Region2	5	0	1	4
2	Region1	0	5	0	5			2	Region1	5	0	0	5
	Region2	0	5	0	5				Region2	5	0	0	5
3	Region1	0	5	0	5			3	Region1	5	0	0	5
	Region2	0	5	0	5				Region2	5	0	0	5
4	Region1	0	5	0	5			4	Region1	5	0	1	4
	Region2	0	5	0	5				Region2	5	0	0	5
5	Region1	2	3	0	5			5	Region1	5	0	0	5
	Region2	0	5	0	5				Region2	5	0	0	5
6	Region1	4	1	0	5			6	Region1	5	0	0	5
	Region2	0	5	0	5				Region2	5	0	1	4
7	Region1	1	4	0	5			7	Region1	5	0	0	5
	Region2	0	5	0	5				Region2	5	0	0	5
8	Region1	5	0	0	5			8	Region1	5	0	1	4
	Region2	1	4	0	5				Region2	5	0	0	5
9	Region1	0	5	0	5			9	Region1	5	0	0	5
	Region2	0	5	0	5				Region2	5	0	0	5
10	Region1	0	5	0	5			10	Region1	5	0	0	5
	Region2	1	4	0	5				Region2	5	0	0	5
	Hair cells @ N posiiton			0.86					Hair cells @ N posiiton			0
	Hair cells @ H posiiton			1					Hair cells @ H posiiton			0.95
gl2 ProAtGL2:GFP-AtGL2 (Figure 3)
		N postion		H position
T3 #6-1		N cell	H cell	N cell	H cell
1	Region1	4	1	0	5
	Region2	5	0	2	4
2	Region1	5	0	0	5
	Region2	5	0	2	3
3	Region1	5	0	0	5
	Region2	5	0	0	5
4	Region1	5	0	0	5
	Region2	5	0	0	5
5	Region1	5	0	0	5
	Region2	5	0	0	5
6	Region1	5	0	0	5
	Region2	5	0	0	5
7	Region1	5	0	0	5
	Region2	5	0	0	5
8	Region1	5	0	1	4
	Region2	5	0	0	5
9	Region1	5	0	0	5
	Region2	5	0	0	5
10	Region1	5	0	0	5
	Region2	5	0	0	5
	Hair cells @ N posiiton			0.01
	Hair cells @ H posiiton			0.96
gl2 ProAtGL2:GFP-RrGLH1 (Figure 3)								gl2 ProAtGL2:GFP-RrGLH1								gl2 ProAtGL2:GFP-RrGLH1
		N postion		H position						N postion		H position						N postion		H position
T3 #6-1		N cell	H cell	N cell	H cell			T3 #4-8		N cell	H cell	N cell	H cell			T3 #12-4		N cell	H cell	N cell	H cell
1	Region1	5	0	0	5			1	Region1	5	0	0	5			1	Region1	5	0	0	5
	Region2	5	0	1	4				Region2	5	0	0	5				Region2	5	0	0	5
2	Region1	5	0	0	5			2	Region1	5	0	0	5			2	Region1	5	0	0	5
	Region2	5	0	0	5				Region2	5	0	0	5				Region2	5	0	0	5
3	Region1	5	0	0	5			3	Region1	5	0	0	5			3	Region1	5	0	0	5
	Region2	5	0	1	4				Region2	5	0	0	5				Region2	5	0	0	5
4	Region1	5	0	0	5			4	Region1	5	0	0	5			4	Region1	4	1	0	5
	Region2	5	0	0	5				Region2	5	0	1	4				Region2	3	2	0	5
5	Region1	5	0	0	5			5	Region1	5	0	1	4			5	Region1	5	0	0	5
	Region2	5	0	2	3				Region2	5	0	0	5				Region2	5	0	0	5
6	Region1	5	0	0	5			6	Region1	5	0	1	4			6	Region1	4	1	1	4
	Region2	4	1	2	3				Region2	5	0	0	5				Region2	5	0	0	5
7	Region1	5	0	0	5			7	Region1	5	0	0	5			7	Region1	5	0	0	5
	Region2	5	0	0	5				Region2	5	0	1	4				Region2	5	0	0	5
8	Region1	5	0	1	4			8	Region1	5	0	0	5			8	Region1	5	0	0	5
	Region2	5	0	0	5				Region2	5	0	0	5				Region2	5	0	0	5
9	Region1	5	0	0	5			9	Region1	5	0	2	3			9	Region1	5	0	0	5
	Region2	5	0	0	5				Region2	5	0	0	5				Region2	5	0	0	5
10	Region1	5	0	0	5			10	Region1	5	0	0	5			10	Region1	5	0	0	5
	Region2	3	2	2	3				Region2	5	0	0	5				Region2	5	0	0	5
	Hair cells @ N posiiton			0.03					Hair cells @ N posiiton			0					Hair cells @ N posiiton			0.04
	Hair cells @ H posiiton			0.91					Hair cells @ H posiiton			0.94					Hair cells @ H posiiton			0.99
gl2 ProAtGL2:GFP-BnGLH (Figure 3)								gl2 ProAtGL2:GFP-BnGLH								gl2 ProAtGL2:GFP-BnGLH
		N postion		H position						N postion		H position						N postion		H position
T3 #14-3		N cell	H cell	N cell	H cell			T3 #11-1		N cell	H cell	N cell	H cell			T3 #16-3		N cell	H cell	N cell	H cell
1	Region1	5	0	0	5			1	Region1	5	0	1	4			1	Region1	5	0	0	5
	Region2	5	0	0	5				Region2	5	0	0	5				Region2	5	0	0	5
2	Region1	5	0	1	4			2	Region1	5	0	1	4			2	Region1	4	1	1	4
	Region2	5	0	1	4				Region2	5	0	0	5				Region2	5	0	0	5
3	Region1	5	0	0	5			3	Region1	5	0	0	5			3	Region1	5	0	1	4
	Region2	5	0	0	5				Region2	5	0	1	4				Region2	5	0	0	5
4	Region1	5	0	0	5			4	Region1	5	0	1	4			4	Region1	5	0	1	4
	Region2	5	0	1	4				Region2	5	0	2	3				Region2	5	0	0	5
5	Region1	5	0	3	2			5	Region1	5	0	0	5			5	Region1	5	0	1	4
	Region2	5	0	0	5				Region2	5	0	0	5				Region2	5	0	0	5
6	Region1	5	0	1	4			6	Region1	5	0	0	5			6	Region1	5	0	0	5
	Region2	5	0	0	5				Region2	5	0	0	5				Region2	5	0	0	5
7	Region1	5	0	0	5			7	Region1	5	0	1	4			7	Region1	5	0	0	5
	Region2	5	0	0	5				Region2	5	0	0	5				Region2	5	0	0	5
8	Region1	5	0	2	3			8	Region1	3	2	0	5			8	Region1	5	0	0	5
	Region2	5	0	0	5				Region2	3	2	1	4				Region2	5	0	0	5
9	Region1	5	0	1	4			9	Region1	5	0	1	4			9	Region1	5	0	0	5
	Region2	5	0	1	4				Region2	5	0	0	5				Region2	4	1	1	4
10	Region1	5	0	0	5			10	Region1	5	0	1	4			10	Region1	4	1	2	3
	Region2	5	0	0	5				Region2	5	0	0	5				Region2	5	0	0	5
	Hair cells @ N posiiton			0					Hair cells @ N posiiton			0.04					Hair cells @ N posiiton			0.03
	Hair cells @ H posiiton			0.89					Hair cells @ H posiiton			0.9					Hair cells @ H posiiton			0.93
gl2 ProAtGL2:GFP-CsGLH1 (Figure 3)								gl2 ProAtGL2:GFP-CsGLH1 (Supplemental Figure 6)
		N postion		H position						N postion		H position
T3 #12-9		N cell	H cell	N cell	H cell			T4 # 11-7-2 (Heterzygous)		N cell	H cell	N cell	H cell
1	Region1	3	2	1	4			1	Region1	3	2	0	5
	Region2	3	2	0	5				Region2	0	5	0	5
2	Region1	2	3	0	5			2	Region1	5	0	0	5
	Region2	0	5	0	5				Region2	5	0	0	5
3	Region1	0	5	0	5			3	Region1	5	0	0	5
	Region2	0	5	0	5				Region2	5	0	0	5
4	Region1	3	2	0	5			4	Region1	5	0	0	5
	Region2	0	5	0	5				Region2	5	0	0	5
5	Region1	3	2	0	5			5	Region1	5	0	0	5
	Region2	2	3	0	5				Region2	5	0	0	5
6	Region1	4	1	0	5			6	Region1	5	0	0	5
	Region2	1	4	0	5				Region2	5	0	0	5
7	Region1	2	3	0	5			7	Region1	5	0	0	5
	Region2	1	4	0	5				Region2	3	2	0	5
8	Region1	4	1	0	5			8	Region1	3	2	0	5
	Region2	4	1	0	5				Region2	3	2	0	5
9	Region1	2	3	0	5			9	Region1	4	1	0	5
	Region2	0	5	0	5				Region2	1	4	0	5
10	Region1	2	3	0	5			10	Region1	5	0	0	5
	Region2	0	5	0	5				Region2	5	0	0	5
								11	Region1	5	0	0	5
	Hair cells @ N posiiton			0.64					Region2	4	1	0	5
	Hair cells @ H posiiton			0.99				12	Region1	5	0	0	5
									Region2	3	2	0	5
								13	Region1	4	1	0	5
									Region2	5	0	0	5
								14	Region1	4	1	0	5
									Region2	2	3	0	5
								15	Region1	5	0	0	5
									Region2	5	0	0	5
								16	Region1	5	0	0	5
									Region2	5	0	0	5
								17	Region1	5	0	0	5
									Region2	4	1	0	5
								18	Region1	4	1	0	5
									Region2	5	0	0	5
								19	Region1	5	0	0	5
									Region2	5	0	0	5
								20	Region1	0	5	0	5
									Region2	0	5	0	5

### Sheet: WER Homologs
wer-1 ProAtGL2:GUS (Figure 4)								WT ProAtGL2:GUS (Figure 4)
		N postion		H position						N postion		H position
		N cell	H cell	N cell	H cell					N cell	H cell	N cell	H cell
1	Region1	0	5	1	4			1	Region1	5	0	0	5
	Region2	2	3	0	5				Region2	5	0	0	5
2	Region1	3	2	0	5			2	Region1	5	0	0	5
	Region2	3	2	0	5				Region2	5	0	0	5
3	Region1	0	5	0	5			3	Region1	5	0	0	5
	Region2	3	2	1	4				Region2	5	0	0	5
4	Region1	0	5	1	4			4	Region1	5	0	1	4
	Region2	1	4	0	5				Region2	5	0	0	5
5	Region1	0	5	1	4			5	Region1	5	0	0	5
	Region2	2	3	0	5				Region2	4	1	0	5
6	Region1	1	4	0	5			6	Region1	5	0	0	5
	Region2	0	5	0	5				Region2	5	0	0	5
7	Region1	1	4	0	5			7	Region1	5	0	0	5
	Region2	0	5	0	5				Region2	5	0	0	5
8	Region1	0	5	1	4			8	Region1	5	0	0	5
	Region2	0	5	0	5				Region2	5	0	0	5
9	Region1	1	4	0	5			9	Region1	5	0	0	5
	Region2	3	2	1	4				Region2	5	0	0	5
10	Region1	0	5	1	4			10	Region1	5	0	0	5
	Region2	0	5	0	5				Region2	5	0	0	5
	Hair cells @ N posiiton			0.8					Hair cells @ N posiiton			0.01
	Hair cells @ H posiiton			0.93					Hair cells @ H posiiton			0.99
wer-1 ProAtGL2:GUS ProAtWER:AtWER-GFP (Figure 4)
		N postion		H position
T3 #2-4		N cell	H cell	N cell	H cell
1	Region1	5	0	0	5
	Region2	5	0	0	5
2	Region1	5	0	0	5
	Region2	4	1	0	5
3	Region1	5	0	1	4
	Region2	5	0	2	3
4	Region1	5	0	0	5
	Region2	5	0	0	5
5	Region1	5	0	1	4
	Region2	4	1	2	3
6	Region1	4	1	2	3
	Region2	5	0	0	5
7	Region1	4	1	2	3
	Region2	5	0	0	5
8	Region1	5	0	1	4
	Region2	5	0	0	5
9	Region1	5	0	0	5
	Region2	5	0	2	3
10	Region1	5	0	0	5
	Region2	5	0	2	3
	Hair cells @ N posiiton			0.04
	Hair cells @ H posiiton			0.85
wer-1 ProAtGL2:GUS ProAtWER:RrWRL1-GFP (Figure 4)								wer-1 ProAtGL2:GUS ProAtWER:RrWRL1-GFP								wer-1 ProAtGL2:GUS ProAtWER:RrWRL1-GFP
		N postion		H position						N postion		H position						N postion		H position
T3 #9-7		N cell	H cell	N cell	H cell			T3 #3-7		N cell	H cell	N cell	H cell			T3 #14-8		N cell	H cell	N cell	H cell
1	Region1	5	0	0	5			1	Region1	5	0	0	5			1	Region1	5	0	0	5
	Region2	5	0	0	5				Region2	5	0	0	5				Region2	5	0	0	5
2	Region1	5	0	0	5			2	Region1	5	0	0	5			2	Region1	5	0	0	5
	Region2	5	0	0	5				Region2	5	0	0	5				Region2	5	0	0	5
3	Region1	5	0	1	4			3	Region1	5	0	0	5			3	Region1	5	0	2	3
	Region2	5	0	1	4				Region2	5	0	2	3				Region2	5	0	0	5
4	Region1	5	0	1	4			4	Region1	5	0	0	5			4	Region1	5	0	1	4
	Region2	5	0	0	5				Region2	5	0	4	1				Region2	5	0	0	5
5	Region1	5	0	0	5			5	Region1	5	0	0	5			5	Region1	5	0	0	5
	Region2	5	0	0	5				Region2	5	0	0	5				Region2	5	0	2	3
6	Region1	5	0	1	4			6	Region1	5	0	0	5			6	Region1	5	0	0	5
	Region2	5	0	0	5				Region2	5	0	2	3				Region2	5	0	0	5
7	Region1	5	0	0	5			7	Region1	5	0	1	4			7	Region1	5	0	1	4
	Region2	5	0	0	5				Region2	5	0	1	4				Region2	4	1	2	3
8	Region1	5	0	0	5			8	Region1	5	0	1	4			8	Region1	5	0	1	4
	Region2	5	0	0	5				Region2	5	0	2	3				Region2	5	0	2	3
9	Region1	5	0	0	5			9	Region1	5	0	1	4			9	Region1	5	0	1	4
	Region2	5	0	0	5				Region2	5	0	0	5				Region2	5	0	0	5
10	Region1	5	0	1	4			10	Region1	5	0	0	5			10	Region1	5	0	1	4
	Region2	5	0	0	5				Region2	5	0	0	5				Region2	5	0	1	4
	Hair cells @ N posiiton			0					Hair cells @ N posiiton			0					Hair cells @ N posiiton			0.01
	Hair cells @ H posiiton			0.95					Hair cells @ H posiiton			0.86					Hair cells @ H posiiton			0.86
wer-1 ProAtGL2:GUS ProAtWER:RrWRL2-GFP (Supplemental Figure 15)								wer-1 ProAtGL2:GUS ProAtWER:RrWRL2-GFP								wer-1 ProAtGL2:GUS ProAtWER:RrWRL2-GFP
		N postion		H position						N postion		H position						N postion		H position
T3 #3-5		N cell	H cell	N cell	H cell			T3 #4-3		N cell	H cell	N cell	H cell			T3 #5-3		N cell	H cell	N cell	H cell
1	Region1	5	0	0	5			1	Region1	5	0	0	5			1	Region1	5	0	0	5
	Region2	5	0	0	5				Region2	5	0	2	3				Region2	5	0	2	3
2	Region1	5	0	0	5			2	Region1	5	0	2	4			2	Region1	4	1	1	4
	Region2	5	0	0	5				Region2	5	0	2	3				Region2	5	0	3	2
3	Region1	5	0	1	4			3	Region1	5	0	2	3			3	Region1	5	0	0	5
	Region2	5	0	0	5				Region2	5	0	0	5				Region2	5	0	3	2
4	Region1	5	0	0	5			4	Region1	5	0	0	5			4	Region1	5	0	0	5
	Region2	5	0	2	3				Region2	5	0	1	4				Region2	5	0	1	4
5	Region1	4	1	1	4			5	Region1	5	0	1	4			5	Region1	5	0	0	5
	Region2	5	0	1	4				Region2	5	0	0	5				Region2	5	0	1	4
6	Region1	5	0	1	4			6	Region1	5	0	1	4			6	Region1	5	0	2	3
	Region2	5	0	0	5				Region2	5	0	1	4				Region2	5	0	3	2
7	Region1	5	0	0	5			7	Region1	5	0	0	5			7	Region1	5	0	0	5
	Region2	5	0	0	5				Region2	5	0	0	5				Region2	5	0	0	5
8	Region1	5	0	1	4			8	Region1	5	0	1	4			8	Region1	4	1	1	4
	Region2	5	0	0	5				Region2	5	0	1	4				Region2	4	1	1	4
9	Region1	5	0	0	5			9	Region1	5	0	1	4			9	Region1	5	0	3	2
	Region2	5	0	3	2				Region2	4	1	1	4				Region2	4	1	0	5
10	Region1	5	0	0	5			10	Region1	5	0	0	5			10	Region1	3	2	0	5
	Region2	5	0	0	5				Region2	5	0	0	5				Region2	5	0	2	3
	Hair cells @ N posiiton			0.01					Hair cells @ N posiiton			0.01					Hair cells @ N posiiton			0.06
	Hair cells @ H posiiton			0.9					Hair cells @ H posiiton			0.85					Hair cells @ H posiiton			0.77
wer-1 ProAtGL2:GUS ProAtWER:RrWRL4-GFP (Supplemental Figure 15)								wer-1 ProAtGL2:GUS ProAtWER:RrWRL4-GFP								wer-1 ProAtGL2:GUS ProAtWER:RrWRL4-GFP
		N postion		H position						N postion		H position						N postion		H position
T3 #2-6		N cell	H cell	N cell	H cell			T3 #5-6		N cell	H cell	N cell	H cell			T3 #8-5		N cell	H cell	N cell	H cell
1	Region1	5	0	0	5			1	Region1	3	2	0	5			1	Region1	5	0	0	5
	Region2	5	0	0	5				Region2	5	0	0	5				Region2	5	0	1	4
2	Region1	5	0	0	5			2	Region1	5	0	0	5			2	Region1	5	0	0	5
	Region2	5	0	0	5				Region2	5	0	0	5				Region2	5	0	1	4
3	Region1	5	0	1	4			3	Region1	5	0	1	4			3	Region1	4	1	1	4
	Region2	5	0	1	4				Region2	5	0	0	5				Region2	5	0	0	5
4	Region1	5	0	1	4			4	Region1	5	0	0	5			4	Region1	3	2	0	5
	Region2	5	0	0	5				Region2	5	0	0	5				Region2	3	2	0	5
5	Region1	5	0	0	5			5	Region1	5	0	0	5			5	Region1	4	1	1	4
	Region2	5	0	0	5				Region2	5	0	0	5				Region2	4	1	2	3
6	Region1	5	0	0	5			6	Region1	5	0	0	5			6	Region1	0	5	0	5
	Region2	5	0	0	5				Region2	5	0	0	5				Region2	0	5	0	5
7	Region1	5	0	0	5			7	Region1	5	0	0	5			7	Region1	3	2	0	5
	Region2	5	0	0	5				Region2	2	3	1	4				Region2	5	0	0	5
8	Region1	4	1	1	4			8	Region1	5	0	0	5			8	Region1	5	0	0	5
	Region2	5	0	1	4				Region2	5	0	0	5				Region2	5	0	1	4
9	Region1	5	0	0	5			9	Region1	5	0	0	5			9	Region1	5	0	0	5
	Region2	5	0	0	5				Region2	5	0	0	5				Region2	5	0	0	5
10	Region1	5	0	0	5			10	Region1	5	0	0	5			10	Region1	4	1	0	5
	Region2	5	0	0	5				Region2	5	0	0	5				Region2	5	0	0	5
	Hair cells @ N posiiton			0.01					Hair cells @ N posiiton			0.05					Hair cells @ N posiiton			0.2
	Hair cells @ H posiiton			0.95					Hair cells @ H posiiton			0.98					Hair cells @ H posiiton			0.93
wer-1 ProAtGL2:GUS ProAtWER:BnWRL1-GFP (Figure 4)								wer-1 ProAtGL2:GUS ProAtWER:BnWRL1-GFP								wer-1 ProAtGL2:GUS ProAtWER:BnWRL1-GFP
		N postion		H position						N postion		H position						N postion		H position
T3 #13-2		N cell	H cell	N cell	H cell			T3 #5-2		N cell	H cell	N cell	H cell			T3 #6-6		N cell	H cell	N cell	H cell
1	Region1	5	0	1	4			1	Region1	5	0	1	4			1	Region1	5	0	1	4
	Region2	5	0	0	5				Region2	5	0	0	5				Region2	5	0	0	5
2	Region1	5	0	0	5			2	Region1	5	0	2	3			2	Region1	5	0	2	3
	Region2	5	0	0	5				Region2	5	0	0	5				Region2	5	0	1	4
3	Region1	5	0	1	4			3	Region1	5	0	0	5			3	Region1	5	0	0	5
	Region2	5	0	1	4				Region2	5	0	0	5				Region2	5	0	0	5
4	Region1	5	0	0	5			4	Region1	2	3	0	5			4	Region1	5	0	1	4
	Region2	5	0	0	5				Region2	3	2	0	5				Region2	5	0	1	4
5	Region1	5	0	2	3			5	Region1	3	2	1	4			5	Region1	5	0	0	5
	Region2	5	0	0	5				Region2	5	0	0	5				Region2	5	0	2	3
6	Region1	5	0	0	5			6	Region1	5	0	1	4			6	Region1	2	3	1	4
	Region2	5	0	0	5				Region2	5	0	0	5				Region2	3	2	0	5
7	Region1	5	0	1	4			7	Region1	5	0	0	5			7	Region1	3	2	1	4
	Region2	5	0	1	4				Region2	5	0	0	5				Region2	5	0	0	5
8	Region1	5	0	0	5			8	Region1	5	0	0	5			8	Region1	5	0	1	4
	Region2	5	0	0	5				Region2	5	0	0	5				Region2	5	0	0	5
9	Region1	5	0	1	4			9	Region1	5	0	2	3			9	Region1	5	0	0	5
	Region2	5	0	0	5				Region2	5	0	0	5				Region2	5	0	0	5
10	Region1	5	0	1	4			10	Region1	5	0	0	5			10	Region1	5	0	0	5
	Region2	5	0	0	5				Region2	5	0	0	5				Region2	5	0	0	5
	Hair cells @ N posiiton			0					Hair cells @ N posiiton			0.07					Hair cells @ N posiiton			0.07
	Hair cells @ H posiiton			0.91					Hair cells @ H posiiton			0.93					Hair cells @ H posiiton			0.89
wer-1 ProAtGL2:GUS ProAtWER:BnWRL2-GFP (Supplemental Figure 15)								wer-1 ProAtGL2:GUS ProAtWER:BnWRL2-GFP								wer-1 ProAtGL2:GUS ProAtWER:BnWRL2-GFP
		N postion		H position						N postion		H position						N postion		H position
T3 #5-3		N cell	H cell	N cell	H cell			T3 #7-3		N cell	H cell	N cell	H cell			T3 #8-7		N cell	H cell	N cell	H cell
1	Region1	5	0	0	5			1	Region1	5	0	0	5			1	Region1	3	2	2	3
	Region2	5	0	0	5				Region2	5	0	0	5				Region2	4	1	1	4
2	Region1	5	0	0	5			2	Region1	5	0	1	4			2	Region1	5	0	0	5
	Region2	3	2	1	4				Region2	3	2	1	4				Region2	5	0	1	4
3	Region1	4	1	2	3			3	Region1	5	0	1	4			3	Region1	4	1	1	4
	Region2	4	1	2	3				Region2	4	1	3	2				Region2	4	1	2	3
4	Region1	5	0	2	3			4	Region1	5	0	0	5			4	Region1	3	2	2	3
	Region2	5	0	0	5				Region2	5	0	0	5				Region2	5	0	0	5
5	Region1	5	0	0	5			5	Region1	5	0	1	4			5	Region1	5	0	1	4
	Region2	2	3	2	3				Region2	5	0	1	4				Region2	3	2	0	5
6	Region1	5	0	0	5			6	Region1	5	0	0	5			6	Region1	5	0	0	5
	Region2	4	1	1	4				Region2	3	2	0	5				Region2	5	0	0	5
7	Region1	5	0	0	5			7	Region1	5	0	0	5			7	Region1	4	1	2	3
	Region2	2	3	0	5				Region2	5	0	0	5				Region2	5	0	1	4
8	Region1	5	0	0	5			8	Region1	2	3	2	3			8	Region1	5	0	0	5
	Region2	5	0	0	5				Region2	3	2	2	3				Region2	5	0	0	5
9	Region1	5	0	0	5			9	Region1	5	0	2	3			9	Region1	4	1	0	5
	Region2	5	0	1	4				Region2	5	0	0	5				Region2	5	0	1	4
10	Region1	5	0	2	3			10	Region1	3	2	1	4			10	Region1	5	0	0	5
	Region2	5	0	0	5				Region2	1	4	0	5				Region2	5	0	2	3
	Hair cells @ N posiiton			0.11					Hair cells @ N posiiton			0.16					Hair cells @ N posiiton			0.11
	Hair cells @ H posiiton			0.87					Hair cells @ H posiiton			0.85					Hair cells @ H posiiton			0.84

### Sheet: CPC Homologs
cpc-1 ProAtGL2:GUS (Figure 5)								WT ProArGL2:GUS (Figure 5)
		N postion		H position						N postion		H position
		N cell	H cell	N cell	H cell					N cell	H cell	N cell	H cell
1	Region1	5	0	3	2			1	Region1	5	0	1	4
	Region2	5	0	3	2				Region2	5	0	0	5
2	Region1	5	0	3	2			2	Region1	5	0	0	5
	Region2	5	0	2	3				Region2	5	0	1	4
3	Region1	5	0	2	3			3	Region1	5	0	1	4
	Region2	5	0	5	0				Region2	5	0	0	5
4	Region1	5	0	2	3			4	Region1	5	0	1	4
	Region2	5	0	2	3				Region2	5	0	0	5
5	Region1	5	0	3	2			5	Region1	5	0	0	5
	Region2	5	0	4	1				Region2	5	0	1	4
6	Region1	5	0	3	2			6	Region1	5	0	0	5
	Region2	5	0	1	4				Region2	5	0	0	5
7	Region1	5	0	5	0			7	Region1	4	1	2	3
	Region2	5	0	2	3				Region2	5	0	0	5
8	Region1	5	0	3	2			8	Region1	5	0	1	4
	Region2	5	0	0	5				Region2	5	0	2	3
9	Region1	5	0	4	1			9	Region1	5	0	1	4
	Region2	5	0	1	4				Region2	5	0	0	5
10	Region1	5	0	4	1			10	Region1	5	0	0	5
	Region2	5	0	3	2				Region2	5	0	0	5
	Hair cells @ N posiiton			0					Hair cells @ N posiiton			0.01
	Hair cells @ H posiiton			0.45					Hair cells @ H posiiton			0.89
cpc-1 ProAtGL2:GUS ProAtCPC:AtCPC-GFP (Figure 5)
		N postion		H position
T3 #15-2		N cell	H cell	N cell	H cell
1	Region1	0	5	0	5
	Region2	3	2	0	5
2	Region1	1	4	1	4
	Region2	0	5	0	5
3	Region1	1	4	0	5
	Region2	2	3	0	5
4	Region1	3	2	0	5
	Region2	0	5	0	5
5	Region1	2	3	0	5
	Region2	2	3	0	5
6	Region1	3	2	0	5
	Region2	5	0	0	5
7	Region1	2	3	0	5
	Region2	0	5	0	5
8	Region1	0	5	0	5
	Region2	0	5	0	5
9	Region1	3	2	0	5
	Region2	0	5	0	5
10	Region1	0	5	0	5
	Region2	0	5	0	5
	Hair cells @ N posiiton			0.73
	Hair cells @ H posiiton			0.99
cpc-1 ProAtGL2:GUS ProAtCPC:RrCPL1-GFP (Figure 5)								cpc-1 ProAtGL2:GUS ProAtCPC:RrCPL1-GFP								cpc-1 ProAtGL2:GUS ProAtCPC:RrCPL1-GFP
		N postion		H position						N postion		H position						N postion		H position
T3 #1-7		N cell	H cell	N cell	H cell			T3 #9-5		N cell	H cell	N cell	H cell			T3 #14-4		N cell	H cell	N cell	H cell
1	Region1	0	5	1	4			1	Region1	4	1	1	4			1	Region1	3	2	0	5
	Region2	0	5	0	5				Region2	5	0	0	5				Region2	0	5	0	5
2	Region1	3	2	1	4			2	Region1	4	1	0	5			2	Region1	3	2	1	4
	Region2	4	1	0	5				Region2	0	5	0	5				Region2	0	5	0	5
3	Region1	2	3	0	5			3	Region1	2	3	0	5			3	Region1	3	2	1	4
	Region2	1	4	0	5				Region2	1	4	0	5				Region2	0	5	0	5
4	Region1	2	3	1	4			4	Region1	4	1	1	4			4	Region1	2	3	1	4
	Region2	0	5	0	5				Region2	1	4	0	5				Region2	1	4	0	5
5	Region1	0	5	0	5			5	Region1	4	1	1	4			5	Region1	0	5	0	5
	Region2	0	5	0	5				Region2	0	5	0	5				Region2	0	5	0	5
6	Region1	4	1	0	5			6	Region1	3	2	0	5			6	Region1	3	2	0	5
	Region2	4	1	1	4				Region2	1	4	0	5				Region2	0	5	0	5
7	Region1	4	1	1	4			7	Region1	0	5	1	4			7	Region1	3	2	1	4
	Region2	3	2	0	5				Region2	0	5	0	5				Region2	0	5	0	5
8	Region1	4	1	0	5			8	Region1	5	0	0	5			8	Region1	1	4	1	4
	Region2	3	2	0	5				Region2	5	0	2	3				Region2	1	4	2	3
9	Region1	1	4	1	4			9	Region1	3	2	1	4			9	Region1	3	2	0	5
	Region2	3	2	0	5				Region2	5	0	0	5				Region2	4	1	0	5
10	Region1	3	2	0	5			10	Region1	5	0	0	5			10	Region1	2	3	0	5
	Region2	0	5	0	5				Region2	3	2	0	5				Region2	5	0	1	4
	Hair cells @ N posiiton			0.59					Hair cells @ N posiiton			0.45					Hair cells @ N posiiton			0.66
	Hair cells @ H posiiton			0.94					Hair cells @ H posiiton			0.93					Hair cells @ H posiiton			0.92
cpc-1 ProAtGL2:GUS ProAtCPC:BnCPL1-GFP (Fig 4)								cpc-1 ProAtGL2:GUS ProAtCPC:BnCPL1-GFP								cpc-1 ProAtGL2:GUS ProAtCPC:BnCPL1-GFP
		N postion		H position						N postion		H position						N postion		H position
T3 #5-1		N cell	H cell	N cell	H cell			T3 #4-1		N cell	H cell	N cell	H cell			T3 #8-3		N cell	H cell	N cell	H cell
1	Region1	1	4	0	5			1	Region1	0	5	0	5			1	Region1	5	0	0	5
	Region2	0	5	0	5				Region2	0	5	0	5				Region2	5	0	0	5
2	Region1	5	0	2	3			2	Region1	0	5	0	5			2	Region1	3	2	1	4
	Region2	5	0	1	4				Region2	1	4	0	5				Region2	0	5	0	5
3	Region1	1	4	0	5			3	Region1	1	4	0	5			3	Region1	3	2	0	5
	Region2	0	5	0	5				Region2	4	1	0	5				Region2	0	5	0	5
4	Region1	2	3	0	5			4	Region1	1	4	0	5			4	Region1	1	4	0	5
	Region2	0	5	0	5				Region2	3	2	0	5				Region2	0	5	0	5
5	Region1	5	0	0	5			5	Region1	4	1	0	5			5	Region1	1	4	0	5
	Region2	0	5	0	5				Region2	0	5	1	4				Region2	1	4	0	5
6	Region1	0	5	2	3			6	Region1	0	5	0	5			6	Region1	1	4	0	5
	Region2	5	0	2	3				Region2	1	4	0	5				Region2	0	5	0	5
7	Region1	2	3	0	5			7	Region1	1	4	0	5			7	Region1	3	2	2	3
	Region2	0	5	0	5				Region2	0	5	0	5				Region2	0	5	0	5
8	Region1	0	5	0	5			8	Region1	3	2	0	5			8	Region1	3	2	0	5
	Region2	0	5	0	5				Region2	0	5	0	5				Region2	0	5	1	4
9	Region1	3	2	0	5			9	Region1	3	2	0	5			9	Region1	2	3	2	3
	Region2	0	5	0	5				Region2	5	0	0	5				Region2	5	0	0	5
10	Region1	0	5	0	5			10	Region1	1	4	0	5			10	Region1	2	3	0	5
	Region2	0	5	0	5				Region2	0	5	0	5				Region2	0	5	0	5
	Hair cells @ N posiiton			0.71					Hair cells @ N posiiton			0.72					Hair cells @ N posiiton			0.65
	Hair cells @ H posiiton			0.93					Hair cells @ H posiiton			0.99					Hair cells @ H posiiton			0.94
cpc-1 ProAtGL2:GUS ProAtCPC:BnCPL2-GFP (Supplemental Figure 16)
		N postion		H position
T3 #7-4		N cell	H cell	N cell	H cell
1	Region1	2	3	1	4
	Region2	2	3	0	5
2	Region1	1	4	0	5
	Region2	0	5	0	5
3	Region1	3	2	1	4
	Region2	0	5	0	5
4	Region1	5	0	0	5
	Region2	1	4	0	5
5	Region1	3	2	0	5
	Region2	2	3	0	5
6	Region1	0	5	0	5
	Region2	5	0	0	5
7	Region1	1	4	0	5
	Region2	2	3	0	5
8	Region1	0	5	1	4
	Region2	0	5	0	5
9	Region1	2	3	0	5
	Region2	4	1	0	5
10	Region1	2	3	0	5
	Region2	0	5	0	5
	Hair cells @ N posiiton			0.65
	Hair cells @ H posiiton			0.97
cpc-1 ProAtGL2:GUS ProAtCPC:BnCPL4-GFP (Supplemental Figure 16)								cpc-1 ProAtGL2:GUS ProAtCPC:BnCPL4-GFP								cpc-1 ProAtGL2:GUS ProAtCPC:BnCPL4-GFP
		N postion		H position						N postion		H position						N postion		H position
T3 #7-7		N cell	H cell	N cell	H cell			T3 #19-1		N cell	H cell	N cell	H cell			T3 #22-6		N cell	H cell	N cell	H cell
1	Region1	5	0	0	5			1	Region1	5	0	3	2			1	Region1	4	1	0	5
	Region2	5	0	1	4				Region2	5	0	0	5				Region2	0	5	0	5
2	Region1	5	0	0	5			2	Region1	5	0	4	1			2	Region1	5	0	0	5
	Region2	5	0	2	3				Region2	5	0	0	5				Region2	5	0	0	5
3	Region1	5	0	0	5			3	Region1	5	0	0	5			3	Region1	5	0	0	5
	Region2	5	0	0	5				Region2	5	0	2	3				Region2	4	1	0	5
4	Region1	5	0	0	5			4	Region1	5	0	1	4			4	Region1	1	4	0	5
	Region2	5	0	0	5				Region2	5	0	2	3				Region2	4	1	0	5
5	Region1	5	0	1	4			5	Region1	5	0	1	4			5	Region1	5	0	0	5
	Region2	5	0	0	5				Region2	5	0	2	3				Region2	5	0	0	5
6	Region1	5	0	0	5			6	Region1	5	0	0	5			6	Region1	5	0	0	5
	Region2	5	0	0	5				Region2	5	0	3	2				Region2	3	2	0	5
7	Region1	5	0	0	5			7	Region1	5	0	3	2			7	Region1	0	5	0	5
	Region2	5	0	0	5				Region2	5	0	2	3				Region2	5	0	0	5
8	Region1	5	0	0	5			8	Region1	5	0	3	2			8	Region1	4	1	0	5
	Region2	5	0	1	4				Region2	5	0	1	4				Region2	5	0	0	5
9	Region1	5	0	1	4			9	Region1	5	0	0	5			9	Region1	5	0	0	5
	Region2	5	0	0	5				Region2	5	0	2	3				Region2	2	3	0	5
10	Region1	5	0	0	5			10	Region1	5	0	2	3			10	Region1	0	5	0	5
	Region2	5	0	1	4				Region2	5	0	2	3				Region2	1	4	0	5
	Hair cells @ N posiiton			0					Hair cells @ N posiiton			0					Hair cells @ N posiiton			0.32
	Hair cells @ H posiiton			0.93					Hair cells @ H posiiton			0.67					Hair cells @ H posiiton			1
cpc-1 ProAtGL2:GUS ProAtCPC:CsCPC-GFP (Figure 5)
		N postion		H position
T4 #1-9-3		N cell	H cell	N cell	H cell
1	Region1	0	5	0	5
	Region2	0	5	0	5
2	Region1	0	5	0	5
	Region2	0	5	0	5
3	Region1	1	4	0	5
	Region2	0	5	0	5
4	Region1	0	5	0	5
	Region2	0	5	0	5
5	Region1	1	4	1	4
	Region2	0	5	0	5
6	Region1	0	5	0	5
	Region2	0	5	0	5
7	Region1	2	3	0	5
	Region2	0	5	0	5
8	Region1	0	5	0	5
	Region2	0	5	0	5
9	Region1	1	4	0	5
	Region2	0	5	0	5
10	Region1	4	1	0	5
	Region2	0	5	0	5
	Hair cells @ N posiiton			0.91
	Hair cells @ H posiiton			0.99
