## Supplementary Dataset 2 for "A conserved gene regulatory network controls root epidermal cell patterning in superrosid species"

### Sheet: Sheet1
Dataset 2. Primers and nucleotides used in this study
Number	Name	Description
Table	Nucleotides	Primers and nucleotides used in this study. The restriction enzyme sites are underlined. The nucleotides annealing to the genes to be cloned are highlighted by red color.

### Sheet: Nucleotides
Nuleotide name	Sequence	Notes
MCS_F	AATTCGTCGACAACTGCAGCCGGATCCCGACGCGTGAAGATCT	Annealed in vitro, ligated into digested plasmid to generate MCS
MCS_R	GATCAGATCTTCACGCGTCGGGATCCGGCTGCAGTTGTCGACG
BlpR_F_XmaI	cccCCCGGggtgATGAGCCCAGAACGACGCC	Replace HygR
BlpR_R_PspXI	GCactcgagcTCAGATCTCGGTGACGGGC
pAtRHD6_F	ctatgaccatgattacgaattcgGTCGACCTCAAAGAGGGACAAGACC
pAtRHD6_R	cctttactcatcctaggTAGACACTAATAAGTTTGATAAGTG
GFP_F_	agtgtctacctaggATGAGTAAAGGAGAAGAACTTTTC	Overlap with pAtRHD6
GFP_R	cccttcagagctcgccgacgcgtTTTGTATAGTTCATCCATGCC	Overlap with AtRHD6 3'UTR
AtRHD6_'3UTR_F	caaaacgcgtcggcgagctcTGAAGGGTTTTATCATTAATAAATC
AtRHD6_3'UTR_R	tcagttatctagatccggtggatcatGCTGATAAATCGAGATCTTAGG
AtRHD6_F_MluI	cgACGCGTGCACTCGTTAATGACCATCC	RLB CDSs
AtRHD6_R_SacI	gcGAGCTCTTAATTGGTGATCAGATTCG
BnRLB_F_MluI	cgACGCGTgcattagccaaggaaagatc
BnRLB_R_SacI	gcGAGCTCtcagctaattgaatttctgtc
RrRLB1_F_Hifi	atgaactatacaaaacgcgtgctcttgactccagagctcaatc
RrRLB1_R_Hifi	gataaaacccttcagagctcttagtcagaggctgagtttctgtc
pAtGL2_F	cagctatgaccatgattacgcctaggCAAAAAAGAGAGAGAGAGTC
pAtGL2_R	tcatggtaccACAAATCCTGTCCCTAGC
GFP_F	caggatttgtggtaccATGAGTAAAGGAGAAGAAC	Overlap with pAtGL2
GFP_R	tgacttgtcactgcagttggaagatctTTTGTATAGTTCATCCATGC	Overlap with AtGL2 3'UTR
AtGL2_3UTR_F	caaaagatcttccaactgcagTGACAAGTCACAGCAGATATTATTTAC
AtGL2_3UTR_R	tcagttatctagatccggtggggcccAGAATGATTGCTCTTTGTTTC
AtGL2_F_Hifi	gcatggatgaactatacaaaAAGTCGATCGATGGCTGCCAATG	GLH CDSs
AtGL2_R_Hifi	ATATCTGCTGTGACTTGTCATCAGCAATCTTCGATTTGTAGACTTC
BnGLH_F_Hifi	atggatgaactatacaaaaGATCTggcgtggacatgtccaataataac
BnGLH_R_HiFi	ATATCTGCTGTGACTTGTCAtcaaccctcctcgcactgcaag
RrGLH1_F_Hifi	atggatgaactatacaaaaGATCTagtttcaacatgtctcatcctc
RrGLH1_R_Hifi	ATCTGCTGTGACTTGTCACTGCAGctacaagtcttcacattctaagc
CsGLH1_F_BglII	ggaAGATCTGGTGCCGACATGTCCAACAAC
CsGLH1_R_NsiI	ccaATGCATTTAATCCTCCTCACAACACATGCTG
pAtWER_F	AACAGCTATGACCATGATTACGGTCGACTCACGGGAGGGAGCTCTCTG
pAtWER_R	CATctgcagTCTTTTTGTTTCTTTGAATGATAG
GFP_F_BamHI	ttgggatccagtaaaggagaagaacttttc
GFP-R-MluI	AGCAGAAAACACAACGCGTTTATTTGTATAGTTCATCCATG	Overlap with AtWER 3'UTR
AtWER3'UTR_F	GAACTATACAAATAAACGCGTTGTGTTTTCTGCTTTTGTTATTTTAG
AtWER3'UTR_R	ACGTGTCAGTTATCTAGATCCGGTGATAAATAAATAAATCATGTTTACTTTCAC
AtWER_F_PstI	AActgcagATGAGAAAGAAAGTAAGTAGTAG	WRL CDSs
AtWER_R_BamHI	CGggatccAAAACAGTGTCCATCTATAAAG
BnWRL1_F_PstI	AGAAACAAAAAGActgcagatgaaagctcatcatgagaataacg		Overlap with pAtWER
BnWRL1_R_BamHI	gaaaagttcttctcctttactGGATCCcaagccaatatcccaaacaaaatc		Overlap with mGFP5
BnWRL2_F_NsiI	TGCATGCATatgaagcagtaccacaagagag
BnWRL2_R_BamHI	cgGGATCCgaaatagtgccaatacatttgg
RrWRL1_F_NsiI	CCAATGCATATGGAAGCAGCAGGAAGAGG
RrWRL1_R_BamHI	cgggatccACCGGAGAAAAGGGAGTTC
RrWRL2_F_PstI	AActgcagATGAAGGACAACAAGCAACAAAAG
RrWRL2_R_BamHI	CGggatccCATACCTTCAgctgcagcag
RrWRL4_F_PsiI	AAAActgcagATGGAAGGAGGGAGTCATCAG
RrWRL4_R_BamHI	CGggatccATCAGAGAATAGTGAGCTCATATTG
pAtCPC_F_AvrII	cagctatgaccatgattacgcctaggtaatctgtggacccaccaatg
pAtCPC_R_MluI	TGaaccgcctccaccacgcgtCGAACTAATCTGAAGACACG
GFP_F_MluI	tcgacgcgtggtggaggcggttCAagtaaaggagaagaacttttc	Overlap with pAtCPC
GFP_R_BsrGI	acaaaaaaaatgtacaTTATTTGTATAGTTCATCCATGC	Overlap with AtCPC 3'UTR
AtCPC3'UTR_F	aataatgtacattttttttgtttggattaaaagaaaattttc
AtCPC3'UTR_R	CCGGTGGATcagatcttcatccggaaaattttaccacgtcattaatc
AtCPC_Hifi_F	GTCTTCAGATTAGTTCGATGTTTCGTTCAGACAAGGC	CPL CDSs	Overlap with pAtCPC
AtCPC_Hifi_R	TGAACCGCCTCCACCTTTCCTAAAAAAGTCTCTTCGTCTG		Overlap with mGFP5
BnCPL1_F_MluI	cgacgcgtATGGACAAACGCCGGAGAAAG
BnCPL1_R_MluI	cgacgcgtGGAATTACATTTGTTGAGCTCTCTTC
BnCPL2_F_MluI	cgACGCGTatggagactagtagagaccg
BnCPL2_R_MluI	cgACGCGTatgatctaagctgctactaaaat
BnCPL4_F_MluI	cgACGCGTatggctgacatgagtcacac
BnCPL4_R_MluI	cgACGCGTttcgcttgtggagtaccttg
RrCPL1_F_MluI	cgACGCGTatggacaggccccgccg
RrCPL1_R_MluI	cgACGCGTctcattgtggttgttgctgc
CsCPC_F_MluI	cgACGCGTATGGACAATCATCGTCACCAG
CsCPC_R_MluI	cgACGCGTTCCTCTTCTTCTTTTTCCAAACCC
SpWak2_F_Hifi	AAGAAACAAAAAGActgcagatgaaggtacaggagggtttg	Overlap with pAtWER
SpWak2_F_SalI	acgcGTCGACatgaaggtacaggagggtttg	SalI site added to 5' end
SpWak2_R_Hifi	CGCCCTTGCTCACggatccagtttggcactccttgcgagg
mCherry_F_Hifi	ctggatccGTGAGCAAGGGCGAGGAGG
mCherryHDEL_R_Hifi	AAGCAGAAAACACAacgcgtttacagctcgtcatgCTTGTACAGCTCGTCCATG	Overlap with AtWER 3'UTR, MluI site added.
SpWAK2-ERmC_pCPC_F	GTCTTCAGATTAGTTCGatgaaggtacaggagggtttg	Overlap with pAtCPC
SpWAK2-ERmC_pCPC_R	CTTTTAATCCAAACAAAAAAAAttacagctcgtcatgCTTGTAC	Overlap with AtCPC 3'UTR
pBnGLH_F_Hifi	ccatgattacgAATTCGTTTCTGGGTAAACGCGCTCTG
pBnGLH_R_Hifi	ctgtaccttcatGTCGACGGCAAACACTaatttgttg
pBnWRL1_F_Hifi	gaccatgattacgAATTCGTTCTAGACCCTAAAAGTAGAgtc
pBnWRL1_R_Hifi	ctgtaccttcatGTCGACTGTTGTACTGATCAAGAACAATC
pBnWRL2_F_Hifi	gaccatgattacgAATTCGtTTATCACTCATTGTTTCGAGG
pBnWRL2_R_Hifi	ctgtaccttcatGTCGACTTAAGTGCTCTTAATGTTAAGAG
pBnCPL1_F_Hifi	gaccatgattacgAATTCcatgtaacattttatgatac
pBnCPL1_R_Hifi	ctgtaccttcatGTCGACGGCTTTTAAAAATTCCAAAG
LAD1-1	ACGATGGACTCCAGAGCGGCCGCVNVNNNGGAA	Primers described by Yao-Guang Liu and Yuanling Chen, 2007
LAD1-2	ACGATGGACTCCAGAGCGGCCGCBNBNNNGGTT
LAD1-3	ACGATGGACTCCAGAGCGGCCGCVVNVNNNCCAA
LAD1-4	ACGATGGACTCCAGAGCGGCCGCBDNBNNNCGGT
AC1	ACGATGGACTCCAGAG
RB-0a	GGCAATAAAGTTTCTTAAGATTGAATCCTGT
Rb-1a	ACGATGGACTCCAGTCCGGCCTGTTGCCGGTCTTGCGATGATTATCA
Rb-2a	GTAATGCATGACGTTATTTATGAGATGGGTT
Rb2nd-0	cctaccctcaccccggcacag	We detected plasmid sequences beyond RB using the reported Rb primers. These primers anneal to the plasmid sequence to perform "walking" to clone the insertion site near the RB side.
Rb2nd-1	ACGATGGACTCCAGTCCGGggcacagatcgcgcacgccc
Rb2nd-2	gcatcgctcgaccctgtacc
Rb3rd-0	gatgccaagctggcggcctg
Rb3rd-1	ACGATGGACTCCAGTCCGGgcttggccgctgaagaaaccgag
Rb3rd-2	cgtcatgcggtcgctgcgtatatg
LB1st-0	cgaccggatctgtcgatcgacaagc	Primers used to map insertion sites near LB side.
LB1st-1	ACGATGGACTCCAGTCCGGctgtcgatcgacaagctcgagtttc
LB1st-2	gcgttaattcagtacattaaaaacgtccgc
LB2nd-0	ccacggcgacctgggagacag	In some cases we detected plasmid sequences beyond LB. These primers anneal to the plasmid sequence to perform "walking" to clone the insertion site near the LB side.
LB2nd-1	ACGATGGACTCCAGTCCGGgggagacagcaacatctttgtgaaag
LB2nd-2	gatcttgggagaagcggcagg
Lb3rd-0	gggttccggttcccaatgtacggc
LB3rd-1	ACGATGGACTCCAGTCCGGgtacggctttgggttcccaatg
LB3rd-2	ccacaggaaagagaccttttcgacc
