## Supplementary Dataset 3 for "A conserved gene regulatory network controls root epidermal cell patterning in superrosid species"

### Sheet: Sheet1
Dataset 3. Information about the genome and transcriptome resources used in this study and Gene Accessions.
Number	Name	Description
Table 1	Data sources	Information about the genome and transcriptome resources used in this study
Table 2	Gene accessions	Accession numbers of genes uncovered in this study

### Sheet: Data_Sources
Species	Data type	Publicaion	Data source
A.thaliana Col-0	Genome sequenes and annotations	Lamesch P, Berardini TZ, Li D, et al. The Arabidopsis Information Resource (TAIR): improved gene annotation and new tools. Nucleic Acids Res. 2012;40(Database issue):D1202-D1210. doi:10.1093/nar/gkr1090	https://phytozome-next.jgi.doe.gov/info/Athaliana_TAIR10
A.thaliana Col-0	SRA Root zonation RNA seq	Huang L, Schiefelbein J. Conserved Gene Expression Programs in Developing Roots from Diverse Plants. Plant Cell. 2015;27(8):2119-2132. doi:10.1105/tpc.15.00328	https://www.ncbi.nlm.nih.gov/geo/query/acc.cgi?acc=GSE64665
B.nivea “Zhongsizhu 1”	Genome sequenes and annotations	Luan MB, Jian JB, Chen P, et al. Draft genome sequence of ramie, Boehmeria nivea (L.) Gaudich. Mol Ecol Resour. 2018;18(3):639-645. doi:10.1111/1755-0998.12766	https://www.ncbi.nlm.nih.gov/bioproject/PRJNA417329
B.nivea“Qingyezhuma”	Genome sequenes and annotations	Wang Y, Li F, He Q, et al. Genomic analyses provide comprehensive insights into the domestication of bast fiber crop ramie (Boehmeria nivea). Plant J. 2021;107(3):787-800. doi:10.1111/tpj.15346	https://figshare.com/s/1b0d640644bf75f67796
R.rosea	Whole root transcriptome	Torrens-Spence MP, Pluskal T, Li FS, Carballo V, Weng JK. Complete Pathway Elucidation and Heterologous Reconstitution of Rhodiola Salidroside Biosynthesis. Mol Plant. 2018;11(1):205-217. doi:10.1016/j.molp.2017.12.007	https://www.ncbi.nlm.nih.gov/nuccore/GFVF00000000
R.crenulata	Genome sequenes and annotations	Fu Y, Li L, Hao S, et al. Draft genome sequence of the Tibetan medicinal herb Rhodiola crenulata. Gigascience. 2017;6(6):1-5. doi:10.1093/gigascience/gix033	http://gigadb.org/dataset/100301
C.sativus "Chinese Long"	Genome sequenes and annotations	Li Q, Li H, Huang W, et al. A chromosome-scale genome assembly of cucumber (Cucumis sativus L.). Gigascience. 2019;8(6):giz072. doi:10.1093/gigascience/giz072	http://cucurbitgenomics.org/organism/20
C.sativus	SRA Root zonation RNA seq	Huang L, Schiefelbein J. Conserved Gene Expression Programs in Developing Roots from Diverse Plants. Plant Cell. 2015;27(8):2119-2132. doi:10.1105/tpc.15.00328	https://www.ncbi.nlm.nih.gov/geo/query/acc.cgi?acc=GSE64665
T.aralioides	Genome sequenes and annotations	Strijk JS, Hinsinger DD, Zhang F, Cao K. Trochodendron aralioides, the first chromosome-level draft genome in Trochodendrales and a valuable resource for basal eudicot research. Gigascience. 2019;8(11):giz136. doi:10.1093/gigascience/giz136	http://gigadb.org/dataset/100657
P.sativum	Genome sequenes and annotations	Kreplak J, Madoui MA, Cápal P, et al. A reference genome for pea provides insight into legume genome evolution. Nat Genet. 2019;51(9):1411-1422. doi:10.1038/s41588-019-0480-1	https://urgi.versailles.inra.fr/Species/Pisum
L.usitatissimum	Genome sequenes and annotations	Wang Z, Hobson N, Galindo L, et al. The genome of flax (Linum usitatissimum) assembled de novo from short shotgun sequence reads. Plant J. 2012;72(3):461-473. doi:10.1111/j.1365-313X.2012.05093.x	https://phytozome-next.jgi.doe.gov/info/Lusitatissimum_v1_0

### Sheet: Gene_Accessions
Proteins encoded by the genes	Gene Accession Numbers	Notes
RHD6 like BHLH (RLB) protein
AtRHD6	AT1G66470
AtRSL1	AT5G37800
RcRLB1	CCG015706.1
RcRLB2	CCG020626.1
RrRLB1	RrEVm014283
RrRLB2	RrEVm016040
BnRLB	Bnt04T005960
CsRLB	CsaV3_5G024030.1
TaRLB1	evm.model.group13.607
TaRLB2	evm.model.group8.979
TaRLB3	evm.model.group0.1438
GL2 like Homeodomain (GLH) protein
AtGL2	AT1G79840
RcGLH1	CCG004215.1
RcGLH2	CCG019644.1
RrGLH1	RrEVm002124
RrGLH2	RrEVm002067
BnGLH	Bnt05T007880
CsGLH1	CsaV3_3G024970.1
CsGLH2	CsaV3_7G033410.1
TaGLH	evm.model.group10.1329
CPC like MYB (CPL) proteins
CPC orthologs
AtCPC	AT2G46410
RrCPL1	RrEVm027374
RrCPL2	RrEVm022183
BnCPL2	Bnt03T005244
BnCPL1	Bn08G012481~Bn08G012482	This gene was mannually annotated. The gene region is Chr8 10276891-10281406
CsCPC	CsaV3_5G000690.1
TaCPL1	Ta_evm.model.group0.3733
AtCPL3	AT4G01060
AtETC1	AT1G01380
AtCPC	AT2G46410
AtTRY	AT5G53200
AtTCL1	AT2G30432
AtETC2	AT2G30420
RcCPL1	CCG017563.1
RcCPL2	CCG022042.1
CPC paralog
RrCPL3	RrEVm023900
BnCPL4	Bnt04T005707
BnCPL5	Bnt13T019030
BnCPL3	Bnt05T007527
TaCPL2	evm.model.group6.1710
TaCPL3	evm.model.group3.1434
TaCPL4	evm.model.group3.1361
RcCPL3	CCG014216.1
WER like MYB (WRL) proteins
AtWER	AT5G14750
AtGL1	AT3G27920
AtMYB23	AT5G40330
RrWRL1	RrEVm018401
RrWRL2	RrEVm017704
RrWRL3	RrEVm015094
RrWRL4	RrEVm016607
RcWRL1	CCG002964.1
RcWRL2	CCG009280.1
RcWRL3	CCG010256.1
RcWRL4	CCG001071.1
BnWRL1	Bnt10T015343
BnWRL2	Bnt09T014469
TaWRL1	evm.model.group12.2013
TaWRL2	evm.model.group0.437
TaWRL3	evm.model.group13.1658
TTG like WD40 (TLW) proteins
AtTTG1	AT5G24520
RrTLW	RrEVm012311
RcTLW	CCG012471.1
BnTLW	Bnt03T005376
CsTLW	CsaV3 4G008980.1
GL3/EGL3 like bHLH (GLB) proteins
AtEGL3	AT1G63650
AtGL3	AT5G41315
RcGLB1	CCG023123.1
RcGLB2	CCG026463
RcGLB3	CCG011762	Encodes a truncated proteins
RcGLB4	CCG012364
RrGLB1	RrEVm026838	Encodes a truncated proteins
RrGLB2	RrEVm003779_g1	Transcripts encoding these proteins were initially annotated as isoforms of a same gene. They were later mannually annotated accoreding to sequence similarity and expression data. RrGLB3 and RrGLB4 encode truncated proteins.
RrGLB3	RrEVm003779_g3
RrGLB4	RrEVm003779_g2
BnGLB	Bnt07T011891
MYC1 like bHLH (MLB) proteins
AtMYC1	AT4G00480
RrMLB	RrEVm003456
RcMLB	CCG013559.1
BnMLB	Bnt08T013138
TaMLB1	evm.model.group0.3521
TaMLB2	evm.model.group12.820
TaMLB3	evm.model.group15.1277
TaMLB4	evm.model.group12.821
CsMLB	CsaV3_6G000530.1
MYC1 and GL3/EGL3 like bHLH (MGB) proteins
RrMGB2	RrEVm002854
RrMGB1	RrEVm003068
MYB82 like proteins
TaMYB82-like1	evm.model.group4.811
TaMYB82-like2	evm.model.group1.4891
AtMYB82	AT5G52600
LuMYB82-like1	Lus10006647
LuMYB82-like2	Lus10038092
PAP1 like proteins
AtMYB114	AT1G66380
AtMYB90	AT1G66390
AtMYB113	AT1G66370
AtPAP1	AT1G56650
LuPAP1-like1	Lus10009130
LuPAP1-like2	Lus10028513
LuPAP1-like3	Lus10023027
LuPAP1-like4	Lus10028514
LuPAP1-like5	Lus10009129
LuPAP1-like6	Lus10042522
LuPAP1-like7	Lus10006541
LuPAP1-like8	Lus10003277
TaPAP1-like1	evm.model.group9.800
TaPAP1-like2	evm.model.group8.940
TaPAP1-like3	evm.model.group8.942
TaPAP1-like4	evm.model.group8.939
TaPAP1-like5	evm.model.group12.1626
TaPAP1-like6	evm.model.group12.1632
TaPAP1-like7	evm.model.group12.1629
PsPAP1-like1	Psat3g199760.1
PsPAP1-like2	Psat1g071880.1
PsPAP1-like3	Psat2g042040.1
PsPAP1-like4	Psat0s340g0040.1
PsPAP1-like5	Psat0ss3069g0040.1
PsPAP1-like6	Psat0s855g0040.1
PsPAP1-like7	Psat2g043400.1
PsPAP1-like8	Psat2g043680.1
PsPAP1-like9	Psat3g134880.1
PsPAP1-like10	Psat3g134880.2
